# Cross-species epigenomic signatures of exceptional longevity: Insights from Jonathan the Giant Tortoise and human centenarians

**DOI:** 10.64898/2026.11.01.763412

**Authors:** Sara Pischedda, Alberto Gómez-Carballa, Federico Martinón-Torres, Antonio Salas

## Abstract

Can epigenomic signatures of exceptional longevity transcend species boundaries? By comparing findings from a previously published epigenomic study of Jonathan, a 194-year-old giant tortoise, based on buccal scrape and saliva samples, with the analyses of publicly available DNA methylation data from exceptionally long-lived humans based on peripheral blood mononuclear cells (PBMCs), this comparative study reveals intriguing molecular parallels across evolutionarily distant species. Human individuals aged 110+ years exhibited significantly higher global methylation entropy than those aged 60-82 years. Furthermore, 12 candidate genes displayed a distinctive promoter methylation entropy profile, with lower values at the youngest and oldest ages than in intermediate-age groups. Strikingly, these genes were enriched in telomere-related biological processes, highlighting a compelling link between epigenomic patterns and pathways implicated in aging. The correspondence between the findings in humans and previously reported observations in Jonathan suggests testable hypotheses about epigenomic signatures of exceptional longevity that may be conserved across species and extend beyond tissue-specific effects.
