## Supplementary material for "Cross-species epigenomic signatures of exceptional longevity: Insights from Jonathan the Giant Tortoise and human centenarians": Table S1

### Sheet: Table S1
Table S1. DNA methylation patterns of genes associated with Jonathan’s hypermethylated differentially methylated regions (DMRs) in human longevity comparisons. The table lists genes associated with Jonathan’s hypermethylated DMRs and summarizes the number and direction of DMRs identified in two human comparisons: centenarians vs. non-centenarians and individuals aged ≥110 years vs. those aged 60-…
Jonathan (hypermethylated DMRs)		DMRs in Centenarians vs Non Centenarians				DMRs in 110+ when compared to 60-85
PRC2 targets	DMR location	Hypermethylated	Hypomethylated	Nº of DMRs	Region	Hypermethylated	Hypomethylated	Nº of DMRs	Region
LHX8	promoter	1		2	Promoter	2		2	Promoter
IRX6	promoter	1		1	Promoter	1		1	Promoter
NKX1-2	promoter	1		1	Promoter		1	1	Promoter
MKX	promoter	1		1	Promoter	2		2	Promoter
GATA4	promoter	1		3	Promoter/5'UTR/Intron	5		5	Promoter/Exon/Intron
RUNX1	promoter					7	3	10	Promoter/Intron
FOXC2	promoter
TBX22	promoter
TCF21	promoter					1		1	Promoter
WNT5B	promoter					2	2	4	Promoter/Intron
GDNF	promoter	1		2	Promoter	1		1	Promoter
ZBTB20	promoter		1	1	5'UTR	2	2	4	Promoter/Intron
MAB21L1	promoter
MAB21L2	promoter
ISL1	exon	1		1	Promoter	2		2	Exon
ISL2	exon	1		2	Promoter/3'UTR	2		2	Promoter/3'UTR
NKX2-6	exon	1		1	3'UTR	2		2	Promoter/3'UTR
NKX2-8	exon	1		1	Promoter	1		1	Promoter
NKX3-2	exon	1		1	Promoter	1		1	Promoter
SIX2	exon					1		1	Promoter
BARX1	exon					2		2	3'UTR/ Intron
IRX2	exon	1		1	Promoter	1		1	Promoter
MKX	exon	1		1	Promoter	2		2	Promoter
TBX1	exon
TBX22	exon
PAX1	exon	1		1	Promoter	1		1	3'UTR/Promoter
SOX17	exon	1		1	Promoter	1		1	Promoter
FOXC2	exon								Exon
FOXF1	exon					2		2	Exon/3'UTR
TCF21	exon
SP5	exon	1		1	Promoter	1		1	Promoter
GATA2	exon	2	1	3	Promoter/Exon	3		3	Exon/Promoter
SHH	exon					3	1	4	Exon/Promoter
BMP4	exon	1		1	Promoter	1		1	Promoter
FZD2	exon						1	1	Promoter
FZD8	exon	1		1	Promoter	1		1	Promoter
JAG2	exon		1	1	Promoter		1	1	Promoter
PCDH17	exon	1		1	Promoter	1		1	Promoter
PCDHGC5	exon					1		1	3'UTR
CELSR1	exon					1	4	5	Exon/Promoter
TOTAL		21	3	29		53	15	68
